# Bloom-forming bacteria heavily invest in anti-phage defense

**DOI:** 10.64898/2026.09.26.754401

**Authors:** Roo Weed, Molly A Moynihan, Eleanor Greene, Olivia L Mathieson, Catherine A Crowley, Emily N Junkins, Hannah Vanderscheuren, Abdeali M Jivaji, Manuel Kleiner, S Emil Ruff

**Author notes:** Present addresses: EG: University of Amsterdam, Netherlands, CAC: University of Connecticut, Groton, CT, USA, ENJ: Nantucket Conservation Foundation, Nantucket, MA, 02554, USA.

## Abstract

Bacterial blooms are characterized by unusually high cell densities and exceptionally low diversity and can profoundly alter ecosystem function and services. Bacteriophages have long been considered an important cause of mortality in blooms, acting as a mechanism for control. Here, we characterize the viral ecology of a long-lasting estuarine bloom of green sulfur bacteria (Chlorobiota). We combined direct cell and viral counts with metagenomic and metaproteomic data to characterize host and phage activity at different time points. The abundance of virus-like particles (VLPs) decreased at high cell densities, suggesting reduced lytic infection rates. The dominant organism, GSB-TRL01 (genus *Prosthecochloris*), apparently contained a large conjugative plasmid encoding five different anti-phage defense systems. The organism’s genome encoded 13 additional defense systems. Compared to the average of five defense systems per microbial genome, this enrichment suggests robust anti-phage defense capabilities. Proteins from ten different defense systems on GSB-TRL01’s genome and four systems from the conjugative plasmid were expressed in the proteome. This suggests that GSB-TRL01 invests heavily in anti-phage defense, leading to reduced lysis at high cell densities and allowing blooms to persist for weeks to months. To determine whether this ability is widespread among bloom forming organisms, we compared genomes of putative bloomers to those of non-blooming organisms. We found that bloomer genomes were significantly enriched with anti-phage defense systems. This challenges traditional paradigms of phage ecology in bloom-forming systems and suggests that microbes adapted to high-density growth may have evolved mechanisms to reduce their susceptibility to phage attack.
