## Supplementary table 1 for "Bloom-forming bacteria heavily invest in anti-phage defense"

### Sheet: Sheet1
Supplementary table 1: Summary of all samples used in this study
Sample ID	Bloom	Date	Days after bloom onset	Depth	Cell counts?	VLP counts?	Chlorobi specific counts?	Illumina sequencing?	Size fractions (µm)	Nanopore sequencing?	Cellular proteome?	Extracellular proteome?
TR02B05P110	B05	2024-06-14	1	10	x	x
TR02B05P130	B05	2024-06-14	1	30	x	x
TR02B05P140	B05	2024-06-14	1	40	x	x
TR02B05P150	B05	2024-06-14	1	60	x	x
TR02B05P165	B05	2024-06-14	1	65	x	x
TR04B05P110	B05	2024-06-21	7	10	x	x
TR04B05P130	B05	2024-06-21	7	30	x	x
TR04B05P140	B05	2024-06-21	7	40	x	x
TR04B05P150	B05	2024-06-21	7	60	x	x
TR04B05P165	B05	2024-06-21	7	65	x	x
TR05B05P110	B05	2024-06-24	10	10	x	x
TR05B05P130	B05	2024-06-24	10	30	x	x
TR05B05P140	B05	2024-06-24	10	40	x	x
TR05B05P150	B05	2024-06-24	10	60	x	x
TR05B05P165	B05	2024-06-24	10	65	x	x
TR06B05P110	B05	2024-06-26	12	10	x	x
TR06B05P130	B05	2024-06-26	12	30	x	x
TR06B05P140	B05	2024-06-26	12	40	x	x		x	>0.2
TR06B05P150	B05	2024-06-26	12	60	x	x
TR06B05P165	B05	2024-06-26	12	65	x	x
TR07B05P110	B05	2024-07-03	19	10	x	x
TR07B05P130	B05	2024-07-03	19	30	x	x
TR07B05P140	B05	2024-07-03	19	40	x	x
TR07B05P150	B05	2024-07-03	19	60	x	x
TR07B05P165	B05	2024-07-03	19	65	x	x
TR08B05P110	B05	2024-07-18	34	10	x	x
TR08B05P130	B05	2024-07-18	34	30	x	x
TR08B05P140	B05	2024-07-18	34	40	x	x
TR08B05P150	B05	2024-07-18	34	60	x	x
TR08B05P165	B05	2024-07-18	34	65	x	x
TR09B05P110	B05	2024-07-25	41	10	x	x
TR09B05P130	B05	2024-07-25	41	30	x	x
TR09B05P140	B05	2024-07-25	41	40	x	x
TR09B05P150	B05	2024-07-25	41	60	x	x
TR09B05P165	B05	2024-07-25	41	65	x	x
TR10B05P110	B05	2024-08-02	49	10	x	x
TR10B05P130	B05	2024-08-02	49	30	x	x
TR10B05P140	B05	2024-08-02	49	40	x	x		x	>0.2
TR10B05P150	B05	2024-08-02	49	60	x	x
TR10B05P165	B05	2024-08-02	49	65	x	x
TR11B05P110	B05	2024-08-08	55	10	x	x
TR11B05P130	B05	2024-08-08	55	30	x	x
TR11B05P140	B05	2024-08-08	55	40	x	x
TR11B05P150	B05	2024-08-08	55	60	x	x
TR11B05P165	B05	2024-08-08	55	65	x	x
TR12B05P110	B05	2024-08-20	67	10	x	x
TR12B05P130	B05	2024-08-20	67	30	x	x
TR12B05P140	B05	2024-08-20	67	40	x	x
TR12B05P150	B05	2024-08-20	67	60	x	x
TR12B05P165	B05	2024-08-20	67	65	x	x
TR06_PB	NA	24/08/21	0	NA							x
TR07_B01	B01	25/08/21	1	NA	x						x	x
TR08_B01	B01	26/08/21	2	NA	x						x	x
TR09_B01	B01	27/08/21	3	NA	x						x	x
TR10_B01	B01	28/08/21	4	NA	x						x	x
TR08_B05	B05	26/08/21	2	NA	x			x	0.2-2, 0.1-2, 0.02-0.1		x	x
TR09_B05	B05	27/08/21	3	NA	x		x				x	x
TR10_B05	B05	28/08/21	4	NA	x						x	x
TR11_B05	B05	29/08/21	5	NA	x		x	x	0.2-2, 0.1-2, 0.02-0.1		x	x
TR12_B05	B05	30/08/21	6	NA	x		x	x	0.1-2, 0.02-0.1		x
TR13_B05	B05	31/08/21	7	NA	x			x	0.1-2, 0.02-0.1		x	x
TR14_B05	B05	2021-09-01	8	NA				x	0.2-2, 0.1-2, 0.02-0.1	x	x	x
TR15_B05	B05	2021-09-10	17	NA							x
TR16_B05	B05	20/10/21	57	NA	x		x				x	x
TR17_B05	B05	21/10/21	58	NA				x	0.02-0.1			x
TR01-M-50cm-2025	B05	2025-09-10		50				x	>0.2
