## Supplementary table 2 for "Bloom-forming bacteria heavily invest in anti-phage defense"

### Sheet: Sheet1
Supplementary table 2: Summary of cell, VLP, and Chlorobi specific counts from B05 and B01 in 2021 and 2024
Date	Days after bloom onset	Depth (cm)	Sample_ID	B05 Cells/mL	B05 Cells/mL stdev	B05 Chlorobi Cells/mL	B05 Chlorobi Cells/mL stdev	B01 Cells/mL	B01 Cells/mL stdev	B05 VLP/mL	B05 VLP/mL stdev
2021-08-25	1	NA	TR07					4.25254e+07	6.41599e+06
2021-08-26	2	NA	TR08	5.31394e+07	9.84464e+06			5.78221e+07	7.78335e+06
2021-08-27	3	NA	TR09	8.46659e+07	1.38261e+07	7.62147e+07	1.38386e+07	5.70956e+07	9.97856e+06
2021-08-28	4	NA	TR10	1.45587e+08	2.3272e+07			3.23578e+07	4.31015e+06
2021-08-29	5	NA	TR11	3.77617e+08	8.72565e+07	3.14188e+08	4.52646e+07
2021-08-30	6	NA	TR12	1.15735e+09	1.53787e+08	1.10497e+09	1.62698e+08
2021-08-31	7	NA	TR13	9.11849e+08	2.04609e+08
2021-10-20	57	NA	TR16	4.11085e+06	1.64732e+06	885144	800470
2024-06-14	1	10	TR02B05P110	1.59927e+07	6.24057e+06					5.61952e+08	1.60083e+08
2024-06-14	1	30	TR02B05P130	1.53565e+08	3.59785e+07					1.37484e+09	3.46649e+08
2024-06-14	1	40	TR02B05P140	2.78679e+08	5.53059e+07					1.08503e+09	2.02576e+08
2024-06-14	1	60	TR02B05P150	1.9792e+08	3.98707e+07					9.2245e+08	1.84148e+08
2024-06-14	1	65	TR02B05P165	7.23646e+07	2.07947e+07					3.99375e+08	1.09446e+08
2024-06-21	7	10	TR04B05P110	6.71515e+07	1.3446e+07					5.69021e+08	1.96246e+08
2024-06-21	7	30	TR04B05P130	1.13097e+09	2.03515e+08					1.39958e+09	4.15723e+08
2024-06-21	7	40	TR04B05P140	2.82743e+08	7.69213e+07					1.09563e+09	3.88688e+08
2024-06-21	7	60	TR04B05P150	1.66112e+08	6.18567e+07					1.25644e+09	2.39289e+08
2024-06-21	7	65	TR04B05P165	3.22504e+08	1.32722e+08					1.32183e+09	3.07343e+08
2024-06-24	10	10	TR05B05P110	2.98648e+07	7.83818e+06					4.45321e+08	1.87158e+08
2024-06-24	10	30	TR05B05P130	1.07619e+09	3.36755e+08					1.44906e+09	3.30951e+08
2024-06-24	10	40	TR05B05P140	4.15279e+08	1.41314e+08					2.11881e+09	6.48503e+08
2024-06-24	10	60	TR05B05P150	2.24428e+08	9.88239e+07					2.01101e+09	6.15894e+08
2024-06-24	10	65	TR05B05P165	1.78482e+08	5.75912e+07					1.6028e+09	3.60296e+08
2024-06-26	12	10	TR06B05P110	2.42983e+07	8.74927e+06					4.36485e+08	2.13379e+08
2024-06-26	12	30	TR06B05P130	9.86067e+08	2.4132e+08					1.59043e+09	3.24734e+08
2024-06-26	12	40	TR06B05P140	3.46361e+09	1.12117e+09					4.87732e+08	1.6837e+08
2024-06-26	12	60	TR06B05P150	2.36798e+08	1.03899e+08					1.74594e+09	5.50213e+08
2024-06-26	12	65	TR06B05P165	1.54625e+08	5.75841e+07					1.44199e+09	3.04593e+08
2024-07-03	19	10	TR07B05P110	1.4844e+07	4.67191e+06					3.37525e+08	1.30477e+08
2024-07-03	19	30	TR07B05P130	2.96881e+07	1.30439e+07					3.42826e+08	1.41418e+08
2024-07-03	19	40	TR07B05P140	2.45633e+08	9.9619e+07					1.38544e+09	2.99588e+08
2024-07-03	19	60	TR07B05P150	1.80249e+08	8.34005e+07					1.42962e+09	3.85712e+08
2024-07-03	19	65	TR07B05P165	1.51975e+08	6.05136e+07					9.48957e+08	1.87465e+08
2024-07-18	34	10	TR08B05P110	2.6949e+07	6.3812e+06					4.08211e+08	2.16802e+08
2024-07-18	34	30	TR08B05P130	8.4823e+07	2.1483e+07					5.16007e+08	2.01045e+08
2024-07-18	34	40	TR08B05P140	3.26922e+08	7.59537e+07					1.84137e+09	4.11351e+08
2024-07-18	34	60	TR08B05P150	1.43139e+08	8.22695e+07					2.08346e+09	4.47861e+08
2024-07-18	34	65	TR08B05P165	6.98023e+07	3.60223e+07					4.09978e+08	1.46128e+08
2024-07-25	41	10	TR09B05P110	2.01455e+07	8.37544e+06					3.46361e+08	1.42114e+08
2024-07-25	41	30	TR09B05P130	3.81704e+07	1.18945e+07					3.56963e+08	1.26082e+08
2024-07-25	41	40	TR09B05P140	3.12785e+08	1.41963e+08					1.4844e+09	3.67115e+08
2024-07-25	41	60	TR09B05P150	1.7318e+08	7.42246e+07					1.74241e+09	3.83082e+08
2024-07-25	41	65	TR09B05P165	1.00727e+08	4.76595e+07					8.80039e+08	1.3898e+08
2024-08-02	49	10	TR10B05P110	2.03222e+07	6.05408e+06					3.46361e+08	1.3931e+08
2024-08-02	49	30	TR10B05P130	1.56392e+08	2.94112e+07					6.98023e+08	2.3608e+08
2024-08-02	49	40	TR10B05P140	3.23388e+08	1.32378e+08					1.54802e+09	2.47958e+08
2024-08-02	49	60	TR10B05P150	9.89602e+07	4.81057e+07					2.12941e+09	5.20934e+08
2024-08-02	49	65	TR10B05P165	9.98437e+07	5.32541e+07					1.16278e+09	3.87654e+08
2024-08-08	55	10	TR11B05P110	1.76715e+07	7.06858e+06					2.38565e+08	8.09808e+07
2024-08-08	55	30	TR11B05P130	1.44906e+07	6.77413e+06					3.18086e+08	9.99649e+07
2024-08-08	55	40	TR11B05P140	1.66112e+08	7.17016e+07					7.84613e+08	1.98478e+08
2024-08-08	55	60	TR11B05P150	1.88201e+08	5.47755e+07					9.20683e+08	2.10025e+08
2024-08-08	55	65	TR11B05P165	1.25467e+08	4.09043e+07					1.36954e+09	2.91868e+08
2024-08-20	67	10	TR12B05P110	3.94957e+07	7.5905e+06					3.99375e+08	1.2774e+08
2024-08-20	67	30	TR12B05P130	1.93502e+07	6.42228e+06					1.92619e+08	9.82902e+07
2024-08-20	67	40	TR12B05P140	1.97037e+07	6.56904e+06					2.04989e+08	8.70266e+07
2024-08-20	67	60	TR12B05P150	2.96881e+07	1.02498e+07					3.58731e+08	1.71724e+08
2024-08-20	67	65	TR12B05P165	3.49895e+07	8.10011e+06					3.11018e+08	1.37887e+08
