## Supplementary table 8 for "Bloom-forming bacteria heavily invest in anti-phage defense"

### Sheet: Sheet1
Supplementary table 8: Database of bloom forming organisms
Organism	Phylum	Ecosystem	Location	Max estimated cell density (cell/mL)	Max relative abundance	Evidence for being a bloom former	Evidence NCBI ID	Evidence publication	Additionally found in	Confidence	Genome globdb_ID	Full_taxonomy	globdb_notes	Synonyms	Number_of_systems	Notes
Altiarchaeum hamiconexum	Altiarchaeota	Freshwater	Groundwater		55.25	>50% relative abundance in metagenomic samples	SRR6240743			Medium	GCA_001873845	d__Archaea;p__Altiarchaeota;c__Altiarchaeia;o__Altiarchaeales;f__Altiarchaeaceae;g__Altiarchaeum;s__Altiarchaeum hamiconexum			12
Altiarchaeum sp018260755	Altiarchaeota	Deep aquifer	Various (all deep aquifers)		76.53	>50% relative abundance in metagenomic samples	SRR11600162			Medium	GCA_018260755	d__Archaea;p__Altiarchaeota;c__Altiarchaeia;o__Altiarchaeales;f__Altiarchaeaceae;g__Altiarchaeum;s__Altiarchaeum sp018260755			3
Halohasta litchfieldiae	Halobacteriota	Salt lakes			61.46	>50% relative abundance in metagenomic samples	SRR5216647			Medium	GCF_002788215	d__Archaea;p__Halobacteriota;c__Halobacteria;o__Halobacteriales;f__Haloferacaceae;g__Halohasta;s__Halohasta litchfieldiae			7
Haloquadratum walsbyi	Halobacteriota	Hypersaline	Various		67.03	>50% relative abundance in metagenomic samples	ERR9830979			Medium	GCF_000237865	d__Archaea;p__Halobacteriota;c__Halobacteria;o__Halobacteriales;f__Haloferacaceae;g__Haloquadratum;s__Haloquadratum walsbyi	Chose type strain		6
UBA3006 sp002367695	Actinomycetota	Various (marine and freshwater)	Various		51.48	>50% relative abundance in metagenomic samples	ERR2206773			Medium	GCA_002367695	d__Bacteria;p__Actinomycetota;c__Acidimicrobiia;o__Acidimicrobiales;f__Ilumatobacteraceae;g__UBA3006;s__UBA3006 sp002367695			0
Aquiluna SPIREOTU_722888	Actinomycetota	Salt lakes			50.83	>50% relative abundance in metagenomic samples	SRR8861909			Medium	SPIREOTU_00722888	d__Bacteria;p__Actinomycetota;c__Actinomycetes;o__Actinomycetales;f__Microbacteriaceae;g__Aquiluna;s__Aquiluna SPIREOTU_00722888			2
Propionicimonas sp013791955	Actinomycetota	Freshwater	Groundwater		67.15	>50% relative abundance in metagenomic samples	SRR6515492			Medium	GCF_013791955	d__Bacteria;p__Actinomycetota;c__Actinomycetes;o__Propionibacteriales;f__Propionibacteriaceae;g__Propionicimonas;s__Propionicimonas sp013791955			8
Desulforudis audaxviator	Bacillota	Deep aquifer	Various (all deep aquifers)		67.06	>50% relative abundance in metagenomic samples	ERR12203903			Medium	GCF_000018425	d__Bacteria;p__Bacillota;c__Desulfotomaculia;o__Desulfotomaculales;f__Desulforudaceae;g__Desulforudis;s__Desulforudis audaxviator			12
Halanaerobium congolense	Bacillota	Subsurface			55.44	>50% relative abundance in metagenomic samples	SRR1995428			Medium	GCF_004366375	d__Bacteria;p__Bacillota;c__Halanaerobiia;o__Halanaerobiales;f__Halanaerobiaceae;g__Halanaerobium;s__Halanaerobium congolense			19
Chlorobium antarcticum	Chlorobiota	Salt lake	Ace Lake	> 10^8	93.45	Most abundant in a community with very high cell counts and >50% relative abundance in metagenomes	SRR5458685	Panwar, Pratibha, Michelle A. Allen, Timothy J. Williams, et al. 2021. “Remarkably Coherent Population Structure for a Dominant Antarctic Chlorobium Species.” Microbiome 9 (November): 231. https://doi.org/10.1186/s40168-021-01173-z.		High	GCA_030765725	d__Bacteria;p__Bacteroidota_A;c__Chlorobiia;o__Chlorobiales;f__Chlorobiaceae;g__Chlorobium;s__Chlorobium antarcticum			2
Chlorobium luteolum	Chlorobiota	Freshwater	Lake Banyoles	>10^6		Most abundant in a community with very high cell counts		Llorens-Marès, Tomàs, Zhenfeng Liu, Lisa Zeigler Allen, et al. 2017. “Speciation and Ecological Success in Dimly Lit Waters: Horizontal Gene Transfer in a Green Sulfur Bacteria Bloom Unveiled by Metagenomic Assembly.” The ISME Journal 11 (1): 201–11. https://doi.org/10.1038/ismej.2016.93.		Medium	GCF_000012485	d__Bacteria;p__Bacteroidota_A;c__Chlorobiia;o__Chlorobiales;f__Chlorobiaceae;g__Chlorobium;s__Chlorobium luteolum	Multiple matches, used reference genome		10
Chlorobium phaeobacteroides	Chlorobiota	Freshwater	Lake Faro	4x10^7	51.3	Most abundant in a community with very high cell counts and >50% relative abundance in metagenomes	SRR8146599	Sorokin, Ju. I., and N. Donato. 1975. “On the Carbon and Sulphur Metabolism in the Meromictic Lake Faro (Sicily).” Hydrobiologia 47 (2): 241–52. https://doi.org/10.1007/BF00039057.	Pjevac, Petra, Stefan Dyksma, Tobias Goldhammer, et al. 2019. “In Situ Abundance and Carbon Fixation Activity of Distinct Anoxygenic Phototrophs in the Stratified Seawater Lake Rogoznica.” Environmental Microbiology 21 (10): 3896–908. https://doi.org/10.1111/1462-2920.14739.	High	GCF_000015125	d__Bacteria;p__Bacteroidota_A;c__Chlorobiia;o__Chlorobiales;f__Chlorobiaceae;g__Chlorobium;s__Chlorobium phaeobacteroides			34
Chlorobium clathratiforme strain BU-1	Chlorobiota	Freshwater	Lake Cadagno	8300000		Most abundant in a community with very high cell counts		Gregersen, Lea H., Kirsten S. Habicht, Sandro Peduzzi, et al. 2009. “Dominance of a Clonal Green Sulfur Bacterial Population in a Stratified Lake.” FEMS Microbiology Ecology 70 (1): 30–41. https://doi.org/10.1111/j.1574-6941.2009.00737.x.		Medium	GCF_000020645	d__Bacteria;p__Bacteroidota_A;c__Chlorobiia;o__Chlorobiales;f__Chlorobiaceae;g__Chlorobium;s__Chlorobium phaeoclathratiforme			25
Chlorobium sp903895195	Chlorobiota	Freshwater	Stratified lake water		63.02	>50% relative abundance in metagenomic samples	ERR4195061			Medium	GCA_903895195	d__Bacteria;p__Bacteroidota_A;c__Chlorobiia;o__Chlorobiales;f__Chlorobiaceae;g__Chlorobium;s__Chlorobium sp903895195			18
Prosthecochloris sp.	Chlorobiota	Coastal lagoon	Woods Hole	1000000000		FISH counts		This study		High		d__Bacteria;p__Bacteroidota_A;c__Chlorobiia;o__Chlorobiales;f__Chlorobiaceae;g__Prosthecochloris;s__			18	Defense system count includes plasmid
Prosthecochloris aestuarii	Chlorobiota	Brackish to hypersaline	Lake Chiprana	10^6		Abundance from flow cytometry based on pigment differences from another Chlorobiota		Gregersen, Lea H., Kirsten S. Habicht, Sandro Peduzzi, et al. 2009. “Dominance of a Clonal Green Sulfur Bacterial Population in a Stratified Lake.” FEMS Microbiology Ecology 70 (1): 30–41. https://doi.org/10.1111/j.1574-6941.2009.00737.x.		Medium	GCF_000020625	d__Bacteria;p__Bacteroidota_A;c__Chlorobiia;o__Chlorobiales;f__Chlorobiaceae;g__Prosthecochloris;s__Prosthecochloris aestuarii			10
Salinibacter pepae	Bacteroidota	Hypersaline	Various	99.82	99.82	>50% relative abundance in metagenomic samples	ERR14141142			Medium	GCF_947077775	d__Bacteria;p__Bacteroidota_A;c__Rhodothermia;o__Rhodothermales;f__Salinibacteraceae;g__Salinibacter;s__Salinibacter pepae			9
Sediminibacterium sp013391385	Bacteroidota	Freshwater	Lakes and permafrost	54.42	54.42	>50% relative abundance in metagenomic samples	SRR15064816			Medium	GCF_013391385	d__Bacteria;p__Bacteroidota;c__Bacteroidia;o__Chitinophagales;f__Chitinophagaceae;g__Sediminibacterium;s__Sediminibacterium sp013391385			3
Polaribacter MOTU40_7264	Bacteroidota	Marine		50.96	50.96	>50% relative abundance in metagenomic samples	SRR13816315			Medium	MOTU40_007264	d__Bacteria;p__Bacteroidota;c__Bacteroidia;o__Flavobacteriales;f__Flavobacteriaceae;g__Polaribacter;s__Polaribacter MOTU40_007264			0
Psychroflexus gondwanensis	Bacteroidota	Salt lakes		64.42	64.42	>50% relative abundance in metagenomic samples	SRR6186186			Medium	GCF_000355905	d__Bacteria;p__Bacteroidota;c__Bacteroidia;o__Flavobacteriales;f__Flavobacteriaceae;g__Psychroflexus;s__Psychroflexus gondwanensis			15
Sulfuricurvum sp023379705	Campylobacterota	Freshwater	Groundwater	72.45	72.45	>50% relative abundance in metagenomic samples	SRR22387984			Medium	GCA_023379705	d__Bacteria;p__Campylobacterota;c__Campylobacteria;o__Campylobacterales;f__Sulfurimonadaceae;g__Sulfuricurvum;s__Sulfuricurvum sp023379705			15
Sulfurimonas sp002781365	Campylobacterota	Freshwater	Groundwater	56.14	56.14	>50% relative abundance in metagenomic samples	SRR6240786			Medium	GCA_002781365	d__Bacteria;p__Campylobacterota;c__Campylobacteria;o__Campylobacterales;f__Sulfurimonadaceae;g__Sulfurimonas;s__Sulfurimonas sp002781365			20
Sulfurimonas sp034717415	Campylobacterota	Brine		77.94	77.94	>50% relative abundance in metagenomic samples	SRR26901928			Medium	GCA_034717415	d__Bacteria;p__Campylobacterota;c__Campylobacteria;o__Campylobacterales;f__Sulfurimonadaceae;g__Sulfurimonas;s__Sulfurimonas sp034717415			1
Planktothrix agardhii	Cyanobacteria	Freshwater	American lake	2.19692e+06	93.15	Counts and >50% relative abundance in metagenomic samples	SRR26937369	National Lakes Assessment 2012. 2012. Data and Tools. National Aquatic Resource Surveys. US Environmental Protection Agency. https://www.epa.gov/national-aquatic-resource-surveys/data-national-aquatic-resource-surveys.	Aguilera, Anabella, Viviana Almanza, Signe Haakonsson, et al. 2023. “Cyanobacterial Bloom Monitoring and Assessment in Latin America.” Harmful Algae 125 (June): 102429. https://doi.org/10.1016/j.hal.2023.102429.	Medium	GCA_003609755	d__Bacteria;p__Cyanobacteriota;c__Cyanobacteriia;o__Cyanobacteriales;f__Microcoleaceae;g__Planktothrix;s__Planktothrix agardhii		Planktothrix rubescens	39	Taxonomy based on morphology
Trichodesmium sp023356605	Cyanobacteriota	Marine			84	>50% relative abundance in metagenomic samples	SRR19658994			Medium	GCA_023356605	d__Bacteria;p__Cyanobacteriota;c__Cyanobacteriia;o__Cyanobacteriales;f__Microcoleaceae;g__Trichodesmium;s__Trichodesmium sp023356605			9
Microcystis aeruginosa	Cyanobacteria	Freshwater	American lake	2731003	62.47	Counts and >50% relative abundance in metagenomic samples	SRR10241522	National Lakes Assessment 2022. 2022. Data and Tools. National Aquatic Resource Surveys. US Environmental Protection Agency. https://www.epa.gov/national-aquatic-resource-surveys/data-national-aquatic-resource-surveys.	Aguilera, Anabella, Viviana Almanza, Signe Haakonsson, et al. 2023. “Cyanobacterial Bloom Monitoring and Assessment in Latin America.” Harmful Algae 125 (June): 102429. https://doi.org/10.1016/j.hal.2023.102429.	High	GCF_000010625	d__Bacteria;p__Cyanobacteriota;c__Cyanobacteriia;o__Cyanobacteriales;f__Microcystaceae;g__Microcystis;s__Microcystis aeruginosa	Used type strain		36	Taxonomy based on morphology
Microcystis panniformis	Cyanobacteriota	Freshwater	Lakes		75.45	>50% relative abundance in metagenomic samples	SRR12871572			Medium	GCF_014698335	d__Bacteria;p__Cyanobacteriota;c__Cyanobacteriia;o__Cyanobacteriales;f__Microcystaceae;g__Microcystis;s__Microcystis panniformis	Chose GTDBtk representative		27
Microcystis panniformis_A	Cyanobacteriota	Freshwater	Lakes		63.99	>50% relative abundance in metagenomic samples	SRR12871567			Medium	GCF_001264245	d__Bacteria;p__Cyanobacteriota;c__Cyanobacteriia;o__Cyanobacteriales;f__Microcystaceae;g__Microcystis;s__Microcystis panniformis_A			28
Microcystis sp002282935	Cyanobacteriota	Freshwater	Lakes		73.36	>50% relative abundance in metagenomic samples	SRR12871578			Medium	GCF_002282935	d__Bacteria;p__Cyanobacteriota;c__Cyanobacteriia;o__Cyanobacteriales;f__Microcystaceae;g__Microcystis;s__Microcystis sp002282935			28
Microcystis sp020245945	Cyanobacteriota	Freshwater	Lakes		83.84	>50% relative abundance in metagenomic samples	SRR12871539			Medium	GCF_020245945	d__Bacteria;p__Cyanobacteriota;c__Cyanobacteriia;o__Cyanobacteriales;f__Microcystaceae;g__Microcystis;s__Microcystis sp020245945			23
Microcystis wesenbergii_A	Cyanobacteriota	Freshwater	Lakes		77.58	>50% relative abundance in metagenomic samples	SRR7467760			Medium	GCF_032027425	d__Bacteria;p__Cyanobacteriota;c__Cyanobacteriia;o__Cyanobacteriales;f__Microcystaceae;g__Microcystis;s__Microcystis wesenbergii_A			28
Woronichinia naegeliana	Cyanobacteria	Freshwater	American lake	1771089		Counts		National Lakes Assessment 2022. 2022. Data and Tools. National Aquatic Resource Surveys. US Environmental Protection Agency. https://www.epa.gov/national-aquatic-resource-surveys/data-national-aquatic-resource-surveys.	Aguilera, Anabella, Viviana Almanza, Signe Haakonsson, et al. 2023. “Cyanobacterial Bloom Monitoring and Assessment in Latin America.” Harmful Algae 125 (June): 102429. https://doi.org/10.1016/j.hal.2023.102429.	Medium	GCA_025370055	d__Bacteria;p__Cyanobacteriota;c__Cyanobacteriia;o__Cyanobacteriales;f__Microcystaceae;g__Woronichinia;s__Woronichinia naegeliana			25	Taxonomy based on morphology
Anabaenopsis arnoldi	Cyanobacteria	Freshwater	Argentina	1226340		Counts		O’Farrell, Inés, Carolina Motta, Marina Forastier, et al. 2019. “Ecological Meta-Analysis of Bloom-Forming Planktonic Cyanobacteria in Argentina.” Harmful Algae 83 (March): 1–13. https://doi.org/10.1016/j.hal.2019.01.004.	Aguilera, Anabella, Viviana Almanza, Signe Haakonsson, et al. 2023. “Cyanobacterial Bloom Monitoring and Assessment in Latin America.” Harmful Algae 125 (June): 102429. https://doi.org/10.1016/j.hal.2023.102429.	Medium	GCF_029891675	d__Bacteria;p__Cyanobacteriota;c__Cyanobacteriia;o__Cyanobacteriales;f__Nostocaceae;g__Anabaenopsis;s__Anabaenopsis arnoldii			18	Taxonomy based on morphology, counts non-species specific
Anabaenopsis elenkinii	Cyanobacteria	Freshwater	Argentina	832000		Counts		O’Farrell, Inés, Carolina Motta, Marina Forastier, et al. 2019. “Ecological Meta-Analysis of Bloom-Forming Planktonic Cyanobacteria in Argentina.” Harmful Algae 83 (March): 1–13. https://doi.org/10.1016/j.hal.2019.01.004.	Aguilera, Anabella, Viviana Almanza, Signe Haakonsson, et al. 2023. “Cyanobacterial Bloom Monitoring and Assessment in Latin America.” Harmful Algae 125 (June): 102429. https://doi.org/10.1016/j.hal.2023.102429.	Medium	GCF_015245355	d__Bacteria;p__Cyanobacteriota;c__Cyanobacteriia;o__Cyanobacteriales;f__Nostocaceae;g__Anabaenopsis;s__Anabaenopsis elenkinii			43	Taxonomy based on morphology, counts non-species specific
Cuspidothrix issatschenkoi	Cyanobacteria	Freshwater	Argentina	652785		Counts and high relative abundance in metagenome		O’Farrell, Inés, Carolina Motta, Marina Forastier, et al. 2019. “Ecological Meta-Analysis of Bloom-Forming Planktonic Cyanobacteria in Argentina.” Harmful Algae 83 (March): 1–13. https://doi.org/10.1016/j.hal.2019.01.004.	SRR5995667	Medium	GCF_002934005	d__Bacteria;p__Cyanobacteriota;c__Cyanobacteriia;o__Cyanobacteriales;f__Nostocaceae;g__Cuspidothrix;s__Cuspidothrix issatschenkoi			44	Taxonomy based on morphology, counts non-species specific
Dolichospermum circinalis	Cyanobacteria	Freshwater	Argentina	682500		Counts		O’Farrell, Inés, Carolina Motta, Marina Forastier, et al. 2019. “Ecological Meta-Analysis of Bloom-Forming Planktonic Cyanobacteria in Argentina.” Harmful Algae 83 (March): 1–13. https://doi.org/10.1016/j.hal.2019.01.004.	Aguilera, Anabella, Viviana Almanza, Signe Haakonsson, et al. 2023. “Cyanobacterial Bloom Monitoring and Assessment in Latin America.” Harmful Algae 125 (June): 102429. https://doi.org/10.1016/j.hal.2023.102429.	Medium	GCF_000426925	d__Bacteria;p__Cyanobacteriota;c__Cyanobacteriia;o__Cyanobacteriales;f__Nostocaceae;g__Dolichospermum;s__Dolichospermum circinale			40	Taxonomy based on morphology, counts non-species specific
Dolichospermum flos-aquae	Cyanobacteria	Freshwater	Argentina and various	4000000	75.01	Counts and >50% relative abundance in metagenomic samples	SRR3184745	O’Farrell, Inés, Carolina Motta, Marina Forastier, et al. 2019. “Ecological Meta-Analysis of Bloom-Forming Planktonic Cyanobacteria in Argentina.” Harmful Algae 83 (March): 1–13. https://doi.org/10.1016/j.hal.2019.01.004.	Aguilera, Anabella, Viviana Almanza, Signe Haakonsson, et al. 2023. “Cyanobacterial Bloom Monitoring and Assessment in Latin America.” Harmful Algae 125 (June): 102429. https://doi.org/10.1016/j.hal.2023.102429.	High	GCF_014698755	d__Bacteria;p__Cyanobacteriota;c__Cyanobacteriia;o__Cyanobacteriales;f__Nostocaceae;g__Dolichospermum;s__Dolichospermum flosaquae		Aphanizomenon flos-aquae	42	Taxonomy based on morphology, counts non-species specific
Dolichospermum lemmermannii	Cyanobacteria	Freshwater	Lake Maggiore	2000000		Counts		Callieri, Cristiana, Roberto Bertoni, Mario Contesini, and Filippo Bertoni. 2014. “Lake Level Fluctuations Boost Toxic Cyanobacterial ‘Oligotrophic Blooms.’” PLOS ONE 9 (10): e109526. https://doi.org/10.1371/journal.pone.0109526.	O’Farrell, Inés, Carolina Motta, Marina Forastier, et al. 2019. “Ecological Meta-Analysis of Bloom-Forming Planktonic Cyanobacteria in Argentina.” Harmful Algae 83 (March): 1–13. https://doi.org/10.1016/j.hal.2019.01.004. ; Aguilera, Anabella, Viviana Almanza, Signe Haakonsson, et al. 2023. “Cyanobacterial Bloom Monitoring and Assessment in Latin America.” Harmful Algae 125 (June): 102429. https:…	Medium	GCF_012516395	d__Bacteria;p__Cyanobacteriota;c__Cyanobacteriia;o__Cyanobacteriales;f__Nostocaceae;g__Dolichospermum;s__Dolichospermum lemmermannii			32
Dolichospermum planctonicum	Cyanobacteria	Freshwater	Argentina	153360		Counts		O’Farrell, Inés, Carolina Motta, Marina Forastier, et al. 2019. “Ecological Meta-Analysis of Bloom-Forming Planktonic Cyanobacteria in Argentina.” Harmful Algae 83 (March): 1–13. https://doi.org/10.1016/j.hal.2019.01.004.	Aguilera, Anabella, Viviana Almanza, Signe Haakonsson, et al. 2023. “Cyanobacterial Bloom Monitoring and Assessment in Latin America.” Harmful Algae 125 (June): 102429. https://doi.org/10.1016/j.hal.2023.102429.	Medium	GCF_005402965	d__Bacteria;p__Cyanobacteriota;c__Cyanobacteriia;o__Cyanobacteriales;f__Nostocaceae;g__Dolichospermum;s__Dolichospermum planctonicum			33	Taxonomy based on morphology, counts non-species specific
Anabaena circinalis	Cyanobacteria	Freshwater	American lake	8.58028e+06		Counts in NLA and 507500 estimated from Peng et al.		National Lakes Assessment 2012. 2012. Data and Tools. National Aquatic Resource Surveys. US Environmental Protection Agency. https://www.epa.gov/national-aquatic-resource-surveys/data-national-aquatic-resource-surveys.	Peng, Kaida, Yiying Jiao, Jian Gao, et al. 2023. “Viruses May Facilitate the Cyanobacterial Blooming during Summer Bloom Succession in Xiangxi Bay of Three Gorges Reservoir, China.” Frontiers in Microbiology 14 (March). https://doi.org/10.3389/fmicb.2023.1112590.	Medium	GCA_001672075	d__Bacteria;p__Cyanobacteriota;c__Cyanobacteriia;o__Cyanobacteriales;f__Nostocaceae;g__Dolichospermum;s__Dolichospermum sp001672075		Dolichospermum circilalis (NCBI) or sp01260755 (gtdbtk)	48	Taxonomy based on morphology
Dolichospermum sp014697585	Cyanobacteriota	Freshwater	Lakes		77.01	>50% relative abundance in metagenomic samples	SRR6470671			Medium	GCF_014697585	d__Bacteria;p__Cyanobacteriota;c__Cyanobacteriia;o__Cyanobacteriales;f__Nostocaceae;g__Dolichospermum;s__Dolichospermum sp014697585			45
Nodularia spumigena	Cyanobacteria	Freshwater	Argentina	5000000000		Counts		O’Farrell, Inés, Carolina Motta, Marina Forastier, et al. 2019. “Ecological Meta-Analysis of Bloom-Forming Planktonic Cyanobacteria in Argentina.” Harmful Algae 83 (March): 1–13. https://doi.org/10.1016/j.hal.2019.01.004.	Aguilera, Anabella, Viviana Almanza, Signe Haakonsson, et al. 2023. “Cyanobacterial Bloom Monitoring and Assessment in Latin America.” Harmful Algae 125 (June): 102429. https://doi.org/10.1016/j.hal.2023.102429.	Medium	GCF_000340565	d__Bacteria;p__Cyanobacteriota;c__Cyanobacteriia;o__Cyanobacteriales;f__Nostocaceae;g__Nodularia;s__Nodularia spumigena			26	Taxonomy based on morphology, counts non-species specific
Raphidiopsis raciborskii	Cyanobacteria	Freshwater	Argentina	35291663		Counts		O’Farrell, Inés, Carolina Motta, Marina Forastier, et al. 2019. “Ecological Meta-Analysis of Bloom-Forming Planktonic Cyanobacteria in Argentina.” Harmful Algae 83 (March): 1–13. https://doi.org/10.1016/j.hal.2019.01.004.	Aguilera, Anabella, Viviana Almanza, Signe Haakonsson, et al. 2023. “Cyanobacterial Bloom Monitoring and Assessment in Latin America.” Harmful Algae 125 (June): 102429. https://doi.org/10.1016/j.hal.2023.102429.	Medium	GCF_003367075	d__Bacteria;p__Cyanobacteriota;c__Cyanobacteriia;o__Cyanobacteriales;f__Nostocaceae;g__Raphidiopsis;s__Raphidiopsis raciborskii		Cylindrospermopsis raciborskii	18	Taxonomy based on morphology, counts non-species specific
Sphaerospermopsis aphanizomenoides	Cyanobacteria	Freshwater	Argentina	12539072		Counts		O’Farrell, Inés, Carolina Motta, Marina Forastier, et al. 2019. “Ecological Meta-Analysis of Bloom-Forming Planktonic Cyanobacteria in Argentina.” Harmful Algae 83 (March): 1–13. https://doi.org/10.1016/j.hal.2019.01.004.	Aguilera, Anabella, Viviana Almanza, Signe Haakonsson, et al. 2023. “Cyanobacterial Bloom Monitoring and Assessment in Latin America.” Harmful Algae 125 (June): 102429. https://doi.org/10.1016/j.hal.2023.102429.	Medium	GCF_001586785	d__Bacteria;p__Cyanobacteriota;c__Cyanobacteriia;o__Cyanobacteriales;f__Nostocaceae;g__Sphaerospermopsis_A;s__Sphaerospermopsis_A aphanizomenoides_A			20
Sphaerospermosis torques-reginae	Cyanobacteria	Freshwater	Argentina	1000000		Counts		O’Farrell, Inés, Carolina Motta, Marina Forastier, et al. 2019. “Ecological Meta-Analysis of Bloom-Forming Planktonic Cyanobacteria in Argentina.” Harmful Algae 83 (March): 1–13. https://doi.org/10.1016/j.hal.2019.01.004.	Aguilera, Anabella, Viviana Almanza, Signe Haakonsson, et al. 2023. “Cyanobacterial Bloom Monitoring and Assessment in Latin America.” Harmful Algae 125 (June): 102429. https://doi.org/10.1016/j.hal.2023.102429.	Medium	GCF_019598945	d__Bacteria;p__Cyanobacteriota;c__Cyanobacteriia;o__Cyanobacteriales;f__Nostocaceae;g__Sphaerospermopsis;s__Sphaerospermopsis sp015207205			39
Parasynechococcus marisnigri	Cyanobacteriota	Estuary			54.66	>50% relative abundance in metagenomic samples	SRR3471269			Medium	GCF_000195975	d__Bacteria;p__Cyanobacteriota;c__Cyanobacteriia;o__PCC-6307;f__Cyanobiaceae;g__Parasynechococcus;s__Parasynechococcus marisnigri			0
Regnicoccus frigidus	Cyanobacteriota	Salt lakes			56.59	>50% relative abundance in metagenomic samples	SRR7528852			Medium	GCA_025194985	d__Bacteria;p__Cyanobacteriota;c__Cyanobacteriia;o__PCC-6307;f__Cyanobiaceae;g__Regnicoccus;s__Regnicoccus frigidus			7
Pseudanabaena sp020404895	Cyanobacteriota	Freshwater	Lakes		63.98	>50% relative abundance in metagenomic samples	SRR12871533			Medium	GCA_020404895	d__Bacteria;p__Cyanobacteriota;c__Cyanobacteriia;o__Pseudanabaenales;f__Pseudanabaenaceae;g__Pseudanabaena;s__Pseudanabaena sp020404895			41
Desulfoplanes GEMOTU_10939	Desulfobacterota	Oil field			67.33	>50% relative abundance in metagenomic samples	SRR23285959			Medium	GEMOTU_10939	d__Bacteria;p__Desulfobacterota_I;c__Desulfovibrionia;o__Desulfovibrionales;f__Desulfoplanaceae;g__Desulfoplanes;s__Desulfoplanes GEMOTU_10939			17
Pelagibacter ubique	Pseudomonadota	Marine	North Sea	1000000		Count is an estimate based on a combination of FISH, sequencing, and direct counts.		Teeling, Hanno, Bernhard M. Fuchs, Christin M. Bennke, et al. 2016. “Recurring Patterns in Bacterioplankton Dynamics during Coastal Spring Algae Blooms.” eLife 5 (April): e11888. https://doi.org/10.7554/eLife.11888.		Medium	GCF_000012345	d__Bacteria;p__Pseudomonadota;c__Alphaproteobacteria;o__Pelagibacterales;f__Pelagibacteraceae;g__Pelagibacter;s__Pelagibacter ubique	Chose GTDBtk representative and type strain		0
Rhodopseudomonas palustris	Pseudomonadota	Tide pools and ditches	Japan	>80000		Abundance estimated by multiplying clade specific counts (from viable colonies) with relative abundances from qPCR		Hiraishi, Akira, Nobuyoshi Nagao, Chinatsu Yonekawa, et al. 2020. “Distribution of Phototrophic Purple Nonsulfur Bacteria in Massive Blooms in Coastal and Wastewater Ditch Environments.” Microorganisms 8 (2). https://doi.org/10.3390/microorganisms8020150.		Medium	GCF_034479375	d__Bacteria;p__Pseudomonadota;c__Alphaproteobacteria;o__Rhizobiales;f__Xanthobacteraceae;g__Rhodopseudomonas;s__Rhodopseudomonas palustris_M	I chose the ATCC 1700 strain because it was referenced in the paper, but there are a lot of strains.		6	Strains: TUT3613, ATCC 17001, TUT3625
Cereibacter_A azotoformans	Pseudomonadota	Tide pools and ditches	Japan	>80000		Abundance estimated by multiplying clade specific counts (from viable colonies) with relative abundances from qPCR		Hiraishi, Akira, Nobuyoshi Nagao, Chinatsu Yonekawa, et al. 2020. “Distribution of Phototrophic Purple Nonsulfur Bacteria in Massive Blooms in Coastal and Wastewater Ditch Environments.” Microorganisms 8 (2). https://doi.org/10.3390/microorganisms8020150.		Low	GCF_003050905	d__Bacteria;p__Pseudomonadota;c__Alphaproteobacteria;o__Rhodobacterales;f__Rhodobacteraceae;g__Cereibacter_A;s__Cereibacter_A azotoformans			7
Cereibacter_A sphaeroides	Pseudomonadota	Tide pools and ditches	Japan	>80000		Abundance estimated by multiplying clade specific counts (from viable colonies) with relative abundances from qPCR		Hiraishi, Akira, Nobuyoshi Nagao, Chinatsu Yonekawa, et al. 2020. “Distribution of Phototrophic Purple Nonsulfur Bacteria in Massive Blooms in Coastal and Wastewater Ditch Environments.” Microorganisms 8 (2). https://doi.org/10.3390/microorganisms8020150.		Low	GCF_000012905	d__Bacteria;p__Pseudomonadota;c__Alphaproteobacteria;o__Rhodobacterales;f__Rhodobacteraceae;g__Cereibacter_A;s__Cereibacter_A sphaeroides			5	Strain 2.4.1 and ATCC 17025 both observed
Phaeovulum veldkampii	Pseudomonadota	Tide pools and ditches	Japan	>80000		Abundance estimated by multiplying clade specific counts (from viable colonies) with relative abundances from qPCR		Hiraishi, Akira, Nobuyoshi Nagao, Chinatsu Yonekawa, et al. 2020. “Distribution of Phototrophic Purple Nonsulfur Bacteria in Massive Blooms in Coastal and Wastewater Ditch Environments.” Microorganisms 8 (2). https://doi.org/10.3390/microorganisms8020150.		Medium	GCF_003034995	d__Bacteria;p__Pseudomonadota;c__Alphaproteobacteria;o__Rhodobacterales;f__Rhodobacteraceae;g__Phaeovulum;s__Phaeovulum veldkampii			16	Strain: strain NBRC (IFO) 16458
Roseovarius SPIREOTU_723220	Pseudomonadota	Salt lakes			51.56	>50% relative abundance in metagenomic samples	SRR8862089			Medium	SPIREOTU_00723220	d__Bacteria;p__Pseudomonadota;c__Alphaproteobacteria;o__Rhodobacterales;f__Rhodobacteraceae;g__Roseovarius;s__Roseovarius SPIREOTU_00723220			8
Pararhodospirillum photometricum	Pseudomonadota	Tide pools and ditches	Japan	>80000		Abundance estimated by multiplying clade specific counts (from viable colonies) with relative abundances from qPCR		Hiraishi, Akira, Nobuyoshi Nagao, Chinatsu Yonekawa, et al. 2020. “Distribution of Phototrophic Purple Nonsulfur Bacteria in Massive Blooms in Coastal and Wastewater Ditch Environments.” Microorganisms 8 (2). https://doi.org/10.3390/microorganisms8020150.		Low	GCF_000284415	d__Bacteria;p__Pseudomonadota;c__Alphaproteobacteria;o__Rhodospirillales;f__Rhodospirillaceae;g__Pararhodospirillum;s__Pararhodospirillum photometricum			13	Strain: DSM 122
Hydrogenophaga pseudoflava	Pseudomonadota	Freshwater	Groundwater		52.81	>50% relative abundance in metagenomic samples	SRR22387981			Medium	GCF_001592285	d__Bacteria;p__Pseudomonadota;c__Gammaproteobacteria;o__Burkholderiales;f__Burkholderiaceae;g__Hydrogenophaga;s__Hydrogenophaga pseudoflava	Chose type strain		9
Hydrogenophaga SPIREOTU_001664515	Pseudomonadota	Freshwater	Groundwater		60.86	>50% relative abundance in metagenomic samples	SRR22388278			Medium	SPIREOTU_01664515	d__Bacteria;p__Pseudomonadota;c__Gammaproteobacteria;o__Burkholderiales;f__Burkholderiaceae;g__Hydrogenophaga;s__Hydrogenophaga SPIREOTU_01664515			22
Paraburkholderia fungorum	Pseudomonadota	Various			83.28	>50% relative abundance in metagenomic samples	SRR5248196			Medium	GCF_902833645	d__Bacteria;p__Pseudomonadota;c__Gammaproteobacteria;o__Burkholderiales;f__Burkholderiaceae;g__Paraburkholderia;s__Paraburkholderia fungorum	Chose GTDBtk representative and type strain		8
Rhodoferax fermentans	Pseudomonadota	Tide pools and ditches	Japan	>80000		Abundance estimated by multiplying clade specific counts (from viable colonies) with relative abundances from qPCR		Hiraishi, Akira, Nobuyoshi Nagao, Chinatsu Yonekawa, et al. 2020. “Distribution of Phototrophic Purple Nonsulfur Bacteria in Massive Blooms in Coastal and Wastewater Ditch Environments.” Microorganisms 8 (2). https://doi.org/10.3390/microorganisms8020150.		Medium	GCF_002017865	d__Bacteria;p__Pseudomonadota;c__Gammaproteobacteria;o__Burkholderiales;f__Burkholderiaceae;g__Rhodoferax;s__Rhodoferax fermentans			16	Strain: FR2
Rubrivivax gelatinosus	Pseudomonadota	Tide pools and ditches	Japan	>80000		Abundance estimated by multiplying clade specific counts (from viable colonies) with relative abundances from qPCR		Hiraishi, Akira, Nobuyoshi Nagao, Chinatsu Yonekawa, et al. 2020. “Distribution of Phototrophic Purple Nonsulfur Bacteria in Massive Blooms in Coastal and Wastewater Ditch Environments.” Microorganisms 8 (2). https://doi.org/10.3390/microorganisms8020150.		Medium	GCF_004340905	d__Bacteria;p__Pseudomonadota;c__Gammaproteobacteria;o__Burkholderiales;f__Burkholderiaceae;g__Rubrivivax;s__Rubrivivax gelatinosus	Chose GTDBtk representative and type strain		12	Strain: IL144
Serpentinimonas maccroryi	Pseudomonadota	Freshwater	Wastewater and aquifers		54.11	>50% relative abundance in metagenomic samples	SRR28335995			Medium	GCF_000828915	d__Bacteria;p__Pseudomonadota;c__Gammaproteobacteria;o__Burkholderiales;f__Burkholderiaceae;g__Serpentinimonas;s__Serpentinimonas maccroryi			23
Serpentinimonas SPIREOTU_524035	Pseudomonadota	Freshwater	Groundwater		53.91	>50% relative abundance in metagenomic samples	SRR12921073			Medium	SPIREOTU_00524035	d__Bacteria;p__Pseudomonadota;c__Gammaproteobacteria;o__Burkholderiales;f__Burkholderiaceae;g__Serpentinimonas;s__Serpentinimonas SPIREOTU_00524035			16
Sphaerotilus montanus	Pseudomonadota	Various (marine and runoff)	Various		78.85	>50% relative abundance in metagenomic samples	ERR12944112			Medium	GCF_013410775	d__Bacteria;p__Pseudomonadota;c__Gammaproteobacteria;o__Burkholderiales;f__Burkholderiaceae;g__Sphaerotilus;s__Sphaerotilus montanus			20
Methylotenera sp030652995	Pseudomonadota	Freshwater	Groundwater		60.84	>50% relative abundance in metagenomic samples	SRR13727521			Medium	GCA_030652995	d__Bacteria;p__Pseudomonadota;c__Gammaproteobacteria;o__Burkholderiales;f__Methylophilaceae;g__Methylotenera;s__Methylotenera sp030652995			5
Chromatium okenii	Pseudomonadota	Freshwater	Lake Cadagno	8.4 × 10^4		Abundance reported in text, HISH-SIMS species specific counts		Musat, Niculina, Hannah Halm, Bärbel Winterholler, et al. 2008. “A Single-Cell View on the Ecophysiology of Anaerobic Phototrophic Bacteria.” Proceedings of the National Academy of Sciences 105 (46): 17861–66. https://doi.org/10.1073/pnas.0809329105.		Medium	GCF_002958735	d__Bacteria;p__Pseudomonadota;c__Gammaproteobacteria;o__Chromatiales;f__Chromatiaceae;g__Chromatium;s__Chromatium okenii_A;GCF_016583745			23
Lamprocystis purpurea	Pseudomonadota	Freshwater	Mahoney Lake	4.4 * 10^8		Counts		Overmann, Jörg, J. Thomas Beatty, Ken J. Hall, Norbert Pfennig, and Tom G. Northcote. 1991. “Characterization of a Dense, Purple Sulfur Bacterial Layer in a Meromictic Salt Lake.” Limnology and Oceanography 36 (5): 846–59. https://doi.org/10.4319/lo.1991.36.5.0846.	Tonolla, Mauro, Raffaele Peduzzi, and Dittmar Hahn. 2005. “Long-Term Population Dynamics of Phototrophic Sulfur Bacteria in the Chemocline of Lake Cadagno, Switzerland.” Applied and Environmental Microbiology 71 (7): 3544–50. https://doi.org/10.1128/AEM.71.7.3544-3550.2005.	Medium	GCF_000379525	d__Bacteria;p__Pseudomonadota;c__Gammaproteobacteria;o__Chromatiales;f__Chromatiaceae;g__Lamprocystis;s__Lamprocystis purpurea		Amoebobacter purpureus	49
Marichromatium bheemlicum	Pseudomonadota	Tide pools and ditches	Japan	>80000		Abundance estimated by multiplying clade specific counts (from viable colonies) with relative abundances from qPCR		Hiraishi, Akira, Nobuyoshi Nagao, Chinatsu Yonekawa, et al. 2020. “Distribution of Phototrophic Purple Nonsulfur Bacteria in Massive Blooms in Coastal and Wastewater Ditch Environments.” Microorganisms 8 (2). https://doi.org/10.3390/microorganisms8020150.		Low	GCF_012276755	d__Bacteria;p__Pseudomonadota;c__Gammaproteobacteria;o__Chromatiales;f__Chromatiaceae;g__Marichromatium;s__Marichromatium bheemlicum			8	Strain: JA124
Thiodictyon syntrophicum	Pseudomonadota	Freshwater	Fayetteville Green Lake	>80000		Most abundant in some layers where turbidity is very high, although there are not cell counts in this paper (Cohen et al. 2023) reports cell counts >10^9/mL in the same system in a different year, so they are likely to be similar.		Block, Kaleigh R., Joy M. O’Brien, William J. Edwards, and Cassandra L. Marnocha. 2021. “Vertical Structure of the Bacterial Diversity in Meromictic Fayetteville Green Lake.” MicrobiologyOpen 10 (4): e1228. https://doi.org/10.1002/mbo3.1228.	Tonolla, Mauro, Raffaele Peduzzi, and Dittmar Hahn. 2005. “Long-Term Population Dynamics of Phototrophic Sulfur Bacteria in the Chemocline of Lake Cadagno, Switzerland.” Applied and Environmental Microbiology 71 (7): 3544–50. https://doi.org/10.1128/AEM.71.7.3544-3550.2005.	Medium	GCF_002813775	d__Bacteria;p__Pseudomonadota;c__Gammaproteobacteria;o__Chromatiales;f__Chromatiaceae;g__Thiodictyon;s__Thiodictyon syntrophicum			66
Thiohalocapsa sp. strainML1	Pseudomonadota	Freshwater	Mahoney Lake	10^8		Organism specific cell count over 10^6, also quite a high percentage in metagenomes per Sandpiper		Overmann, Jörg, J. Thomas Beatty, Ken J. Hall, Norbert Pfennig, and Tom G. Northcote. 1991. “Characterization of a Dense, Purple Sulfur Bacterial Layer in a Meromictic Salt Lake.” Limnology and Oceanography 36 (5): 846–59. https://doi.org/10.4319/lo.1991.36.5.0846.	Hamilton, T. L., R. J. Bovee, V. Thiel, et al. 2014. “Coupled Reductive and Oxidative Sulfur Cycling in the Phototrophic Plate of a Meromictic Lake.” Geobiology 12 (5): 451–68. https://doi.org/10.1111/gbi.12092.	Medium	GCF_001469165	d__Bacteria;p__Pseudomonadota;c__Gammaproteobacteria;o__Chromatiales;f__Chromatiaceae;g__Thiohalocapsa;s__Thiohalocapsa sp001469165			48	Count value is the "most probable cell number" which uses selective media to estimate the number of cells from a particular group. That estimation is from Overmann et al but they had the species wrong so the species is from Hamilton et al.
Thiohalocapsa sp003525925	Pseudomonadota	Salt marsh	Pink berry aggregates		53.15	>50% relative abundance in metagenomic samples	SRR26134270			Medium	GCA_016745215	d__Bacteria;p__Pseudomonadota;c__Gammaproteobacteria;o__Chromatiales;f__Chromatiaceae;g__Thiohalocapsa;s__Thiohalocapsa sp003525925			38
Alteromonas naphthalenivorans	Pseudomonadota	Marine	Various		57.05	>50% relative abundance in metagenomic samples	ERR5006262			Medium	GCF_000213655	d__Bacteria;p__Pseudomonadota;c__Gammaproteobacteria;o__Enterobacterales;f__Alteromonadaceae;g__Alteromonas;s__Alteromonas naphthalenivorans			17
Pseudoalteromonas arctica	Pseudomonadota	Marine			50.78	>50% relative abundance in metagenomic samples	SRR17686876			Medium	GCF_000238395	d__Bacteria;p__Pseudomonadota;c__Gammaproteobacteria;o__Enterobacterales;f__Alteromonadaceae;g__Pseudoalteromonas;s__Pseudoalteromonas arctica	Chose GTDBtk representative and type strain		17
Pseudoalteromonas marina	Pseudomonadota	Marine	Various		62.06	>50% relative abundance in metagenomic samples	DRR086733			Medium	GCF_000238335	d__Bacteria;p__Pseudomonadota;c__Gammaproteobacteria;o__Enterobacterales;f__Alteromonadaceae;g__Pseudoalteromonas;s__Pseudoalteromonas marina			8
Providencia alcalifaciens	Pseudomonadota	Pathogen			54.23	>50% relative abundance in metagenomic samples	SRR23060521			Medium	GCF_000173415	d__Bacteria;p__Pseudomonadota;c__Gammaproteobacteria;o__Enterobacterales;f__Enterobacteriaceae;g__Providencia;s__Providencia alcalifaciens	Chose GTDBtk representative and type strain		6
Serratia liquefaciens	Pseudomonadota	Mostly a pathogen but also in various natural environments	Various		58.71	>50% relative abundance in metagenomic samples	ERR13373950			Medium	GCF_000422085	d__Bacteria;p__Pseudomonadota;c__Gammaproteobacteria;o__Enterobacterales;f__Enterobacteriaceae;g__Serratia;s__Serratia liquefaciens	Chose GTDBtk representative and type strain		7	Common pathogen but also exists in the environment at high densities
Vibrio cholerae	Pseudomonadota	Gut pathogen	Mouse intestine	10^7		CFU over 10^7		Gillman, Aaron Nicholas, Anel Mahmutovic, Pia Abel zur Wiesch, and Sören Abel. 2021. “The Infectious Dose Shapes Vibrio Cholerae Within-Host Dynamics.” mSystems 6 (6): e00659-21. https://doi.org/10.1128/mSystems.00659-21.		Medium	GCF_000621645	d__Bacteria;p__Pseudomonadota;c__Gammaproteobacteria;o__Enterobacterales;f__Vibrionaceae;g__Vibrio;s__Vibrio cholerae	Chose GTDBtk representative and type strain		27	Caveat that these organisms were innoculated experimentally at a very high CFU
Halothiobacillus sp002281295	Pseudomonadota	Mine drainage			63.29	>50% relative abundance in metagenomic samples	SRR21686668			Medium	GCA_002281295	d__Bacteria;p__Pseudomonadota;c__Gammaproteobacteria;o__Halothiobacillales;f__Halothiobacillaceae;g__Halothiobacillus;s__Halothiobacillus sp002281295			15
Thioglobus_A sp937896195	Pseudomonadota	Marine			51.14	>50% relative abundance in metagenomic samples	SRR29660413			Medium	GCA_937896195	d__Bacteria;p__Pseudomonadota;c__Gammaproteobacteria;o__PS1;f__Pseudothioglobaceae;g__Thioglobus_A;s__Thioglobus_A sp937896195			1
Alcanivorax sp900107995	Pseudomonadota	Marine	Associated with algal blooms		80.18	>50% relative abundance in metagenomic samples	ERR1700920			Medium	GCF_900107995	d__Bacteria;p__Pseudomonadota;c__Gammaproteobacteria;o__Pseudomonadales;f__Alcanivoracaceae;g__Alcanivorax;s__Alcanivorax sp900107995			11
Thalassolituus sp002733645	Pseudomonadota	Marine			65.2	>50% relative abundance in metagenomic samples	SRR13090249			Medium	GCA_002733645	d__Bacteria;p__Pseudomonadota;c__Gammaproteobacteria;o__Pseudomonadales;f__DSM-6294;g__Thalassolituus;s__Thalassolituus sp002733645			14
Ketobacter sp002471665	Pseudomonadota	Marine			69.68	>50% relative abundance in metagenomic samples	SRR6473825			Medium	GCA_002471665	d__Bacteria;p__Pseudomonadota;c__Gammaproteobacteria;o__Pseudomonadales;f__Ketobacteraceae;g__Ketobacter;s__Ketobacter sp002471665			12
Acinetobacter junii	Pseudomonadota	Pathogen			65.56	>50% relative abundance in metagenomic samples	SRR1182527			Medium	GCF_000368765	d__Bacteria;p__Pseudomonadota;c__Gammaproteobacteria;o__Pseudomonadales;f__Moraxellaceae;g__Acinetobacter;s__Acinetobacter junii			19
Marinobacter salarius	Pseudomonadota	Marine			70.55	>50% relative abundance in metagenomic samples	SRR31480324			Medium	GCA_000831005	d__Bacteria;p__Pseudomonadota;c__Gammaproteobacteria;o__Pseudomonadales;f__Oleiphilaceae;g__Marinobacter;s__Marinobacter salarius			7
Marinobacter sp023311895	Pseudomonadota	Brine	Various (mostly frozen)		88.03	>50% relative abundance in metagenomic samples	SRR9031943			Medium	GCF_023311895	d__Bacteria;p__Pseudomonadota;c__Gammaproteobacteria;o__Pseudomonadales;f__Oleiphilaceae;g__Marinobacter;s__Marinobacter sp023311895			18
Marinobacter SPIREOTU_728222	Pseudomonadota	Salt lakes			53.35	>50% relative abundance in metagenomic samples	SRR8862128			Medium	SPIREOTU_00728222	d__Bacteria;p__Pseudomonadota;c__Gammaproteobacteria;o__Pseudomonadales;f__Oleiphilaceae;g__Marinobacter;s__Marinobacter SPIREOTU_00728222			2
Pseudomonas_E parakoreensis	Pseudomonadota	Pathogen			55.25	>50% relative abundance in metagenomic samples	SRR6423788			Medium	GCF_021602155	d__Bacteria;p__Pseudomonadota;c__Gammaproteobacteria;o__Pseudomonadales;f__Pseudomonadaceae;g__Pseudomonas_E;s__Pseudomonas_E parakoreensis			14
Rhodanobacter sp004298505	Pseudomonadota	Freshwater	Groundwater		54.53	>50% relative abundance in metagenomic samples	SRR25508713			Medium	GCA_004298505	d__Bacteria;p__Pseudomonadota;c__Gammaproteobacteria;o__Xanthomonadales;f__Rhodanobacteraceae;g__Rhodanobacter;s__Rhodanobacter sp004298505			9
Stenotrophomonas maltophilia	Cyanobacteria	Brackish water	Uruguay	10^7		Counts		Piccini, Claudia, Daniel Conde, Cecilia Alonso, Ruben Sommaruga, and Jakob Pernthaler. 2006. “Blooms of Single Bacterial Species in a Coastal Lagoon of the Southwestern Atlantic Ocean.” Applied and Environmental Microbiology 72 (10): 6560–68. https://doi.org/10.1128/AEM.01089-06.		Medium	GCF_900186865	d__Bacteria;p__Pseudomonadota;c__Gammaproteobacteria;o__Xanthomonadales;f__Xanthomonadaceae;g__Stenotrophomonas;s__Stenotrophomonas maltophilia	Chose GTDBtk representative and type strain		14
